# Oncogenic fusions induce an extensive cancer-restricted cryptic proteome in Ewing sarcoma

**DOI:** 10.64898/2026.09.16.751792

**Authors:** Luuk A. Broeils, Jill Pilet, Mariia K. Koshkina, Jing Li, Sandrine Grossetete, Emma G. A. Westerink, Orson Jay, Lotta Smit, Ting Luo, Erkan Narmanli, Ana Pinheiro Lopes, Florian H. Geyer, Sem A. G. Engels, Clémence Henon, Karim Aljakouch, Jeroen Krijgsveld, Ismail Jamail, Sylvain Baulande, Sonia Lameiras, Martha J. Carreño-Gonzalez, Georg W. Omlor, Jonathan M. Mudge, Valerie U. Nguyen, Michal I. Swirski, Hakon Tjeldnes, Eivind Valen, Burkhard Lehner, Uta Dirksen, Wolfgang Faigle, Ana I. Lalanne, Olivier Lantz, Karine Laud-Duval, Christina Michail, Michael VanInsberghe, Alexander van Oudenaarden, Nina Hahnen, Nadine Gmelin, Johannes H. M. Merks, Ferhat Alkan, Joshua J. Waterfall, Thomas G. P. Grünewald, Olivier Delattre, Sebastiaan van Heesch

**Affiliations:** Princess Máxima Center for Pediatric Oncology, Utrecht, The Netherlands; Oncode Institute, Utrecht, The Netherlands; INSERM U1330, CNRS EMR 8001, Diversity and Plasticity of Childhood Sarcoma Lab, PSL Research University, SIREDO Oncology Center, Institut Curie Research Center, Paris, France; INSERM U1330, Integrative Functional Genomics of Cancer Lab, PSL Research University, Department of Translational Research, PSL Research University, Institut Curie Research Center, Paris, France; Division of Translational Pediatric Sarcoma Research, German Cancer Research Center (DKFZ), German Cancer Consortium (DKTK), Heidelberg, Germany; Hopp Children’s Cancer Center Heidelberg (KiTZ), Heidelberg, Germany; National Center for Tumor Diseases (NCT), NCT Heidelberg, a partnership between DKFZ and Heidelberg University Hospital, Germany; Faculty of Medicine, Heidelberg University, Heidelberg, Germany; Division of Proteomics of Stem Cell and Cancer, German Cancer Research Center (DKFZ), Heidelberg, Germany; ICGex Next-Generation Sequencing Platform, PSL Research University, Institut Curie Research Center, 75005 Paris, France; CUBIC Bioinformatics Core Facility, PSL Research University, Institut Curie Research Center, 75005 Paris, France; Laboratory of Clinical immunology, Department of Diagnostic and Theranostic Medicine, Institut Curie, Paris, France; Centre d’investigation Clinique Inserm 2501, Institut Curie, Paris, France; INSERM U932, Immune responses and cancer Lab, PSL Research University, Institut Curie Research Center, Paris, France; Hubrecht Institute-KNAW (Royal Netherlands Academy of Arts and Sciences), Utrecht, the Netherlands; Institute of Pathology, Heidelberg University Hospital, Heidelberg, Germany; Department of Orthopaedics, Heidelberg University Hospital, Heidelberg, Germany; Center for Orthopedics and Joint Replacement, Marienhaus Hospital, 66606 St. Wendel, Germany; European Molecular Biology Laboratory, European, Bioinformatics Institute, Wellcome Genome Campus, Hinxton, Cambridge, UK; Department of Biosciences, University of Oslo, 0316 Oslo, Norway; Pediatrics III, University Hospital Essen, West German Cancer Center, Essen, Germany; National Center for Tumor Diseases (NCT) Site Essen, German German Cancer Consortium (DKTK), Essen, Germany; University Medical Center Utrecht, Utrecht, The Netherlands; Division of Imaging and Oncology, University Medical Center Utrecht, Utrecht University, Utrecht, the Netherlands

**Author notes:** shared senior authorship and corresponding authors. equally contributed (Luuk A. Broeils, Jill Pilet, Mariia K. Koshkina).

**Keywords:** Ewing sarcoma, neogenes, dark proteome, antigen discovery, non-canonical translons, Ribo-seq, long-read transcriptomes, *de novo* gene evolution, cancer vaccines, immunotherapy

## Abstract

How tumors generate a cryptic “dark” proteome absent from healthy tissues, and whether it can be reversibly activated, remains unclear. In Ewing sarcoma, all tumors are driven by EWSR1::ETS fusions, making it a tractable model to study dark proteome activation. Integrating matched transcriptomes, translatomes and proteomes from 48 patient tumors with long-read RNA sequencing, single-cell Ribo-seq, proteomics and immunopeptidomics in cell line models, we show that EWSR1::FLI1 acts as a reversible switch recurrently inducing hundreds of cancer-specific neoproteins. Many arise from canonical coding regions via intragenic transcription start sites, generating truncated or out-of-frame neoproteins. We uncover a fusion-dependent increase in ribosomal readthrough into poly(A) tails, generating a stable 80-amino-acid TRPM4 neoprotein that, despite lacking a stop codon, is the most abundant tumor-specific microprotein across patients. Proteomic, immunopeptidomic, and immunofluorescence analyses validate neoproteins as tumor-restricted antigens, revealing a therapeutically actionable cancer dark proteome controlled by one oncogenic fusion.

**Highlights:**

- Fusion proteins activate in- and out-of-frame neoproteins through intragenic transcription.
- Neoproteins exhibit distinct protein structures and localizations compared to their host genes.
- Mass spectrometry detects 911 cryptic proteins, including 29 EwS neoproteins, 15 HLA-I presented.
- TRPM4-dORF is a stop-less 80-aa neoprotein with abundant peptide evidence exclusively in EwS.
