## Supplementary Table 2 for "Oncogenic fusions induce an extensive cancer-restricted cryptic proteome in Ewing sarcoma"

### Sheet: Feuil1
Supplementary table S2. Neogenes annotation, characteristics and fold-change expression in doxycyclin-inducible cellular models.
gene_id	neogene_id	gene_biotype	seqnames	gene_name	strand	log2FoldChange_A673	log2FoldChange_SKNMC	log2FoldChange_MHHES	log2FoldChange_TC106	log2FoldChange_RDES	padj_A673	padj_SKNMC	padj_MHHES	padj_TC106	padj_RDES	significant_A673	significant_SKNMC	significant_MHHES	significant_TC106	significant_RDES
ENSG00000172900	Ew_NG70	pseudogene	11	ACTE1P	-	-4.39634	-1.99441	-7.96946	-1.16935	-4.80311	0.0194221	0.280489	3.9e-12	NA	5.47e-05	YES	NO	YES	NA	YES
ENSG00000177910	Ew_NG71	pseudogene	9	SPATA31C2	-	-0.312262	3.71979	3.63758	-1.37904	-2.38578	0.817712	0.181058	NA	0.024017	0.284596	NO	NO	NA	YES	NO
ENSG00000204929	Ew_NG72	lncRNA	2	AC007389.1	+	-0.864333	2.40308	1.16483	-3.40909	-0.160571	0.364036	0.104832	0.603132	0.000139	0.924181	NO	NO	NO	YES	NO
ENSG00000225163	Ew_NG73	lncRNA	14	LINC00618	+	-0.758533	-0.565873	-2.21586	-0.961296	-0.491275	0.238002	0.503687	0.00115451	0.0177642	0.643399	NO	NO	YES	NO	NO
ENSG00000225508	Ew_NG74	pseudogene	X	SSXP5	+	-0.400217	-5.78592	-1.68779	-0.0562288	-3.28916	0.250563	0.15304	6.53e-07	0.824094	0.0675711	NO	NO	YES	NO	NO
ENSG00000226435	Ew_NG75	pseudogene	3	ANKRD18DP	-	0.815556	2.02227	0.915661	0.217976	1.5835	0.239022	0.0606047	0.226815	0.493256	0.00314269	NO	NO	NO	NO	YES
ENSG00000227932	Ew_NG11	pseudogene	10	SELENOOLP	-	-1.14004	-0.435813	-2.58202	-0.260647	-2.59261	1.22e-12	0.185153	3.49e-31	0.0655358	5.15e-68	YES	NO	YES	NO	YES
ENSG00000228354	Ew_NG76	pseudogene	X	AL450023.1	+	-1.34787	-4.37901	-3.1993	-0.3537	-2.79232	4.39e-05	NA	4.84e-19	0.182278	8.01e-07	YES	NA	YES	NO	YES
ENSG00000230300	Ew_NG77	lncRNA	13	STARD13-IT1	-	NA	1.68302	NA	-5.83706	-1.64482	NA	NA	NA	0.00289335	0.415242	NA	NA	NA	YES	NO
ENSG00000231317	Ew_NG78	pseudogene	7	AC091812.1	-	-5.72473	-0.0355984	-2.35394	-3.65996	-4.49581	0.0223612	0.988275	0.0528822	0.00589077	6.07e-06	YES	NO	NO	YES	YES
ENSG00000232053	Ew_NG79	lncRNA	7	AC078845.1	+	-1.73428	-6.05641	-1.47502	-2.28659	7.79268	0.00886835	0.00689868	0.00285046	2.29e-06	5.85e-22	YES	YES	YES	YES	YES
ENSG00000232783	Ew_NG3	pseudogene	3	FRG2FP	+	-0.0318959	1.67143	1.43795	0.725337	1.17032	0.940617	4.36e-10	3.8e-11	4.17e-06	3.8e-05	NO	YES	YES	NO	YES
ENSG00000233936	Ew_NG80	lncRNA	9	AL390778.2	-	NA	1.76855	-2.33635	0.118861	-1.4455	NA	0.26001	0.00378075	0.95099	0.00278736	NA	NO	YES	NO	YES
ENSG00000234056	Ew_NG81	lncRNA	13	LINC00463	-	-6.36845	-4.9	-2.94691	-1.90211	-3.08205	1.39e-05	2.34e-11	5.22e-11	7.18e-05	8.09e-17	YES	YES	YES	YES	YES
ENSG00000235996	Ew_NG82	lncRNA	20	AL136090.1	-	-0.789799	-0.745386	-2.57626	-3.39974	-2.21944	0.224667	0.630279	4.92e-10	2.76e-05	4.97e-11	NO	NO	YES	YES	YES
ENSG00000236452	Ew_NG83	lncRNA	3	AC123023.1	+	1.42201	2.56488	1.62149	0.68173	3.97951	0.00890682	NA	0.209357	0.841775	NA	YES	NA	NO	NO	NA
ENSG00000236920	Ew_NG84	lncRNA	6	AL590727.1	-	2.61103	-0.945807	-6.61829	1.5405	-7.34136	NA	0.732081	0.000306	NA	2.4e-07	NA	NO	YES	NA	YES
ENSG00000237251	Ew_NG85	pseudogene	7	AC004987.2	+	0.679172	-0.248995	-1.17575	1.66507	-1.27842	NA	NA	0.0193691	NA	NA	NO	NO	YES	NA	NA
ENSG00000237870	Ew_NG86	lncRNA	7	AC073130.1	-	1.3633	NA	0.76386	-2.22124	-2.72537	0.447484	NA	0.675595	NA	0.0457969	NO	NA	NO	NA	YES
ENSG00000238185	Ew_NG12	lncRNA	13	AL353680.1	-	-2.46287	-5.31173	-3.37688	-2.1447	-3.08232	4.41e-17	6.62e-72	0.333786	2.22e-15	7.97e-27	YES	YES	NO	YES	YES
ENSG00000240792	Ew_NG87	lncRNA	3	AC079910.1	+	-1.96824	2.95689	NA	-0.753962	-0.569114	3.1e-06	NA	NA	0.79968	NA	YES	NA	NA	NO	NO
ENSG00000242593	Ew_NG88	lncRNA	7	AC006148.1	+	-1.11045	-2.31295	-1.58619	-0.0343446	-1.74486	0.0108926	5.89e-07	0.0106758	0.963637	0.000395	YES	YES	YES	NO	YES
ENSG00000246095	Ew_NG89	lncRNA	4	LINC01096	-	-0.459558	NA	-0.397913	-0.0093119	-1.03062	0.325371	NA	0.643433	0.991342	0.0466784	NO	NA	NO	NO	YES
ENSG00000250488	Ew_NG44	lncRNA	4	LINC02233	-	0.159086	-1.72024	-2.76084	-5.45145	-2.81558	0.624974	1.69e-05	4.53e-12	0.000321	3.13e-17	NO	YES	YES	YES	YES
ENSG00000250838	Ew_NG90	lncRNA	17	AC091133.3	-	0.331312	-1.52034	-2.0237	-1.32546	-1.725	0.575752	0.00483318	2.63e-05	0.00198299	4.99e-05	NO	YES	YES	YES	YES
ENSG00000251011	Ew_NG91	lncRNA	3	TMEM108-AS1	-	4.68676	3.39208	1.66182	-0.496791	5.9168	0.0211426	NA	NA	NA	2.45e-39	YES	NA	NA	NO	YES
ENSG00000251460	Ew_NG5	lncRNA	4	AC097381.2	+	-2.23995	-3.28548	-6.72424	-0.325184	-2.89844	7.73e-44	1.52e-25	1.85e-156	0.0145736	8.97e-56	YES	YES	YES	NO	YES
ENSG00000251468	Ew_NG92	pseudogene	8	AC135352.1	+	-0.0565444	1.5336	-1.43765	-1.53015	-1.23224	0.93897	0.261259	0.118456	2.87e-06	0.0829971	NO	NO	NO	YES	NO
ENSG00000253414	Ew_NG93	lncRNA	8	AC124067.2	-	0.547526	3.38163	0.944345	2.09521	-1.54731	0.050912	5.99e-31	0.00772341	0.000186	1.24e-06	NO	YES	NO	YES	YES
ENSG00000253880	Ew_NG94	lncRNA	8	AC009435.1	-	-0.190885	-1.93035	-3.12202	-2.65488	-1.80274	0.854411	2.16e-06	6.59e-07	NA	NA	NO	YES	YES	NA	NA
ENSG00000253888	Ew_NG42	lncRNA	8	AC090150.1	+	-0.172596	2.76006	-0.655659	-1.53212	-1.00917	0.668883	7.26e-06	0.858373	0.0421855	0.294903	NO	YES	NO	YES	NO
ENSG00000259110	Ew_NG95	lncRNA	14	LINC02304	+	-2.01737	-3.43795	-7.62879	-4.35931	-4.02724	0.161432	0.140907	2.57e-07	0.00128594	4.85e-08	NO	NO	YES	YES	YES
ENSG00000259222	Ew_NG96	lncRNA	15	AC027088.2	+	-0.256464	-1.51695	-2.74176	-0.293285	-3.24562	0.877343	0.0540393	0.000409	NA	6.74e-15	NO	NO	YES	NO	YES
ENSG00000264589	Ew_NG97	lncRNA	17	MAPT-AS1	-	-0.186259	0.0287494	-2.9296	-3.5769	-3.8545	0.937924	0.972939	2.32e-18	8.35e-22	1.99e-56	NO	NO	YES	YES	YES
ENSG00000267760	Ew_NG98	lncRNA	19	AC011478.1	-	-3.13492	-1.78294	-1.53728	0.959255	-2.60709	0.00306056	0.000102	0.512555	NA	0.201388	YES	YES	NO	NO	NO
ENSG00000275630	Ew_NG99	lncRNA	14	AC004816.2	+	-0.888599	-1.32369	0.403077	-2.63593	-3.4325	0.522605	0.320449	NA	4.04e-08	NA	NO	NO	NO	YES	NA
ENSG00000285541	Ew_NG100	lncRNA	17	AC005548.1	-	0.903074	NA	2.9594	2.32344	0.984987	0.00033	NA	NA	7.84e-09	0.77078	NO	NA	NA	YES	NO
ENSG00000285584	Ew_NG101	lncRNA	14	AL158800.1	+	-2.30924	-0.665316	-2.16759	-1.31412	-1.80439	5.78e-28	0.326638	2.07e-07	0.000375	4.93e-17	YES	NO	YES	YES	YES
ENSG00000285724	Ew_NG14	lncRNA	12	AC092110.1	-	1.90728	NA	1.90952	0.385924	-1.8216	0.020805	NA	NA	0.831304	NA	YES	NA	NA	NO	NA
ENSG00000287251	Ew_NG102	lncRNA	11	AP003062.2	-	-2.00428	-1.32798	-4.04644	1.53844	-2.12459	0.124488	0.444226	4.49e-10	0.426819	2.53e-10	NO	NO	YES	NO	YES
ENSG00000287430	Ew_NG103	lncRNA	20	AL136090.2	-	-1.60499	-1.96574	-2.3646	-3.33039	-2.12936	5.54e-07	4e-05	2.06e-22	8e-35	1.27e-20	YES	YES	YES	YES	YES
ENSG00000287602	Ew_NG104	lncRNA	17	AC100808.1	+	-1.4842	-1.97241	-3.11352	-6.03557	-5.7445	NA	0.519122	NA	1.03e-10	0.0026389	NA	NO	NA	YES	YES
ENSG00000287987	Ew_NG106	lncRNA	1	AL390839.2	+	-0.684091	-1.28495	-2.62417	-1.22022	-0.162574	NA	0.309182	0.0153445	0.476642	0.930467	NO	NO	YES	NO	NO
Ew_NG12	Ew_NG12	unannotated gene	13	Ew_NG12	-	-1.51256	-1.78487	-3.55349	-2.48622	-1.48853	7.38e-10	0.0223921	0.240507	1.01e-50	1.47e-09	YES	YES	NO	YES	YES
Ew_NG29	Ew_NG29	unannotated gene	20	Ew_NG29	-	-3.58349	-1.15239	-4.48209	-1.73834	-2.4144	1.81e-13	0.059372	3.69e-28	9.33e-05	4.82e-33	YES	NO	YES	YES	YES
Ew_NG35	Ew_NG35	unannotated gene	20	Ew_NG35	-	0.25635	2.26009	-1.51248	-3.98577	-0.431671	0.615266	0.000161	0.00256395	NA	0.350358	NO	YES	YES	NA	NO
Ew_NG49	Ew_NG49	unannotated gene	20	Ew_NG49	+	-0.110212	2.62017	-0.240345	2.0711	0.123187	0.594776	9.28e-10	0.506338	1.83e-42	0.682207	NO	YES	NO	YES	NO
Ew_NG52	Ew_NG52	unannotated gene	7	Ew_NG52	+	-0.170969	0.516676	-3.0112	-2.76405	-0.202595	0.896642	NA	0.00296908	0.00791791	0.923708	NO	NO	YES	YES	NO
Ew_NG55	Ew_NG55	unannotated gene	1	Ew_NG55	+	-4.26667	-1.90897	-3.5726	-4.05668	-3.30162	0.0135813	0.126723	6.25e-11	0.0044363	1.55e-10	YES	NO	YES	YES	YES
Ew_NG66	Ew_NG66	unannotated gene	2	Ew_NG66	+	-0.111826	1.5244	2.17744	-0.831625	-0.220781	0.818253	NA	0.00234468	0.208357	0.723975	NO	NA	YES	NO	NO
Ew_NG7	Ew_NG7	unannotated gene	8	Ew_NG7	+	-3.65569	NA	NA	-0.747666	-4.56863	0.013615	NA	NA	NA	0.0788857	YES	NA	NA	NO	NO
Ew_NG9	Ew_NG9	unannotated gene	9	Ew_NG9	+	0.572075	1.27797	-1.95135	1.36116	-0.341371	0.470385	0.279208	0.0795219	1.47e-06	0.788898	NO	NO	NO	YES	NO
XLOC_002046	Ew_NG1	unannotated gene	1	XLOC_002046	+	-3.46323	-5.71862	-3.7146	-3.20902	-0.199692	9.2e-33	1.91e-08	2.99e-17	0.00914554	0.880126	YES	YES	YES	YES	NO
XLOC_002129	Ew_NG107	unannotated gene	1	XLOC_002129	+	-1.54394	2.37365	0.664236	-0.603926	-0.490016	0.0213322	0.202216	0.838642	0.796112	0.45589	YES	NO	NO	NO	NO
XLOC_002699	Ew_NG108	unannotated gene	1	XLOC_002699	+	-4.25493	-1.01618	-3.43281	-4.79186	-5.76597	0.00328764	0.549884	0.00847491	4.93e-10	0.000378	YES	NO	YES	YES	YES
XLOC_003421	Ew_NG109	unannotated gene	1	XLOC_003421	+	-3.18755	0.515675	-3.41703	-2.42026	-3.33047	5.26e-19	NA	7.26e-18	2.18e-16	1.88e-41	YES	NO	YES	YES	YES
XLOC_005312	Ew_NG110	unannotated gene	1	XLOC_005312	-	-2.51262	-3.20271	-5.85034	-1.11306	-4.59497	NA	1.03e-12	1.07e-70	0.210825	1.28e-20	NA	YES	YES	NO	YES
XLOC_005528	Ew_NG111	unannotated gene	1	XLOC_005528	-	-2.51363	-4.68895	-3.38665	-3.12106	-1.85844	0.0658555	4.61e-32	2.88e-25	1.24e-05	5.86e-12	NO	YES	YES	YES	YES
XLOC_009209	Ew_NG112	unannotated gene	1	XLOC_009209	-	-1.87827	-2.99791	-4.22509	-5.12336	-2.07607	0.357367	0.118357	0.0547777	0.00064	NA	NO	NO	NO	YES	NA
XLOC_010478	Ew_NG113	unannotated gene	10	XLOC_010478	+	-2.58268	-1.84042	-5.67682	-1.69988	-5.35681	6.48e-06	0.240448	0.00599395	NA	0.0113988	YES	NO	YES	NA	YES
XLOC_012997	Ew_NG4	unannotated gene	10	XLOC_012997	-	-0.512813	-2.40839	-2.62183	-1.65644	-1.55974	0.0301313	0.0271601	0.100342	0.0704243	8.97e-10	NO	YES	NO	NO	YES
XLOC_013156	Ew_NG11	unannotated gene	10	XLOC_013156	-	-1.56197	0.688326	-1.01307	-0.0180767	-1.82753	3.84e-14	0.0920198	0.000129	0.95559	4.89e-09	YES	NO	YES	NO	YES
XLOC_013861	Ew_NG48	unannotated gene	10	XLOC_013861	-	-3.74174	-4.7378	-7.21719	-2.78079	-6.7471	8.52e-78	4.33e-61	1.74e-98	1.28e-15	0	YES	YES	YES	YES	YES
XLOC_014553	Ew_NG114	unannotated gene	10	XLOC_014553	-	-1.63474	-1.32453	-3.1171	1.9843	-2.89366	2.21e-07	0.424883	1.9e-17	0.0670538	2.15e-29	YES	NO	YES	NO	YES
XLOC_014666	Ew_NG115	unannotated gene	10	XLOC_014666	-	-1.35798	2.45576	-1.45193	-0.345511	-2.10274	0.064621	0.390459	0.00543887	0.759506	0.230107	NO	NO	YES	NO	NO
XLOC_015467	Ew_NG116	unannotated gene	11	XLOC_015467	+	0.972204	-1.02022	0.223176	-2.76539	-1.64285	NA	0.746487	0.929863	0.00962247	0.0148835	NO	NO	NO	YES	YES
XLOC_015574	Ew_NG117	unannotated gene	11	XLOC_015574	+	-0.978687	-0.0887251	-2.79247	-0.555919	2.45079	0.00423576	0.963583	3.09e-35	0.000361	NA	NO	NO	YES	NO	NA
XLOC_015853	Ew_NG118	unannotated gene	11	XLOC_015853	+	1.01519	0.427111	-0.54051	-2.29966	-5.72181	0.727321	0.916473	NA	0.277357	0.00352916	NO	NO	NO	NO	YES
XLOC_015942	Ew_NG119	unannotated gene	11	XLOC_015942	+	0.141238	-0.427757	-1.43383	-2.1935	-0.530514	0.884874	0.567621	0.0327451	0.0804809	0.431	NO	NO	YES	NO	NO
XLOC_019661	Ew_NG120	unannotated gene	11	XLOC_019661	-	-1.77443	-0.525419	-3.42222	2.05044	-4.6829	NA	NA	0.000531	0.303622	4.01e-30	NA	NO	YES	NO	YES
XLOC_020812	Ew_NG121	unannotated gene	11	XLOC_020812	-	-2.58909	-6.24068	-9.72828	0.0109307	-5.44435	NA	0.000846	1.52e-27	NA	0.00715313	NA	YES	YES	NO	YES
XLOC_021877	Ew_NG122	unannotated gene	12	XLOC_021877	+	-3.1017	-3.48268	-1.56873	-3.80314	-3.47377	0.0492643	5e-05	0.195546	0.000874	0.000334	YES	YES	NO	YES	YES
XLOC_028088	Ew_NG123	unannotated gene	13	XLOC_028088	-	-2.36652	-0.503991	-0.698014	-1.52898	-0.714447	0.138695	0.672155	0.489949	0.00810114	0.0010751	NO	NO	NO	YES	NO
XLOC_028203	Ew_NG12	unannotated gene	13	XLOC_028203	-	-2.12453	-3.88107	-2.59547	-2.28867	-2.45467	3.09e-35	8.24e-53	0.0139606	8.42e-69	2.12e-53	YES	YES	YES	YES	YES
XLOC_029044	Ew_NG124	unannotated gene	13	XLOC_029044	-	0.395655	-1.13678	1.82768	-1.37939	-0.842672	NA	NA	NA	0.00509881	0.758299	NO	NA	NA	YES	NO
XLOC_029742	Ew_NG125	unannotated gene	14	XLOC_029742	+	-3.25533	-3.23617	-4.46552	-5.57541	-4.52478	0.0746304	0.0730974	0.000115	2.14e-38	0.000602	NO	NO	YES	YES	YES
XLOC_030779	Ew_NG31	unannotated gene	14	XLOC_030779	+	-3.70679	-2.73364	-5.66734	NA	-4.76056	1.54e-32	1.36e-15	3.02e-05	NA	1.13e-05	YES	YES	YES	NA	YES
XLOC_030837	Ew_NG126	unannotated gene	14	XLOC_030837	+	0.212242	-0.875197	-2.20639	-0.106017	-1.81073	0.787341	0.426807	0.00571393	0.812926	0.00534153	NO	NO	YES	NO	YES
XLOC_031914	Ew_NG13	unannotated gene	14	XLOC_031914	-	-3.26799	-2.39489	-4.34098	1.98116	-3.51036	4.31e-22	0.196634	5.19e-05	0.371389	0.000338	YES	NO	YES	NO	YES
XLOC_034403	Ew_NG127	unannotated gene	15	XLOC_034403	+	-0.173637	-1.06094	-5.03062	-0.294818	-1.33948	0.830879	0.0185718	3.02e-38	0.409604	0.0298575	NO	YES	YES	NO	YES
XLOC_036825	Ew_NG16	unannotated gene	16	XLOC_036825	+	-3.18563	-3.3359	-7.04844	-0.699523	-6.15982	2.07e-86	1.34e-07	5.31e-10	8.57e-07	7.82e-127	YES	YES	YES	NO	YES
XLOC_037874	Ew_NG61	unannotated gene	16	XLOC_037874	+	-0.405627	-2.5078	-0.661876	-1.52276	-2.60009	0.166918	5.88e-07	0.151289	4.64e-12	4.48e-27	NO	YES	NO	YES	YES
XLOC_037976	Ew_NG128	unannotated gene	16	XLOC_037976	+	-0.0967806	-0.229092	2.02227	NA	1.12063	0.966296	NA	0.0295551	NA	0.276701	NO	NO	YES	NA	NO
XLOC_039793	Ew_NG129	unannotated gene	16	XLOC_039793	-	2.22859	3.80098	-2.83931	-0.589652	-0.544576	NA	NA	6.83e-21	0.0237103	0.689237	NA	NA	YES	NO	NO
XLOC_041630	Ew_NG130	unannotated gene	17	XLOC_041630	+	-1.27905	0.754938	-4.41502	-0.888319	-0.548275	0.000842	0.0385096	1.2e-50	3.3e-08	0.00496733	YES	NO	YES	NO	NO
XLOC_047448	Ew_NG131	unannotated gene	18	XLOC_047448	-	-1.31458	-0.692573	-4.20362	0.563704	-2.15455	NA	0.283649	1.07e-63	0.163328	8.15e-19	NA	NO	YES	NO	YES
XLOC_049649	Ew_NG21	unannotated gene	19	XLOC_049649	+	-0.513268	-2.10307	-1.76656	-2.55087	-2.43881	0.297853	2.21e-06	1.53e-09	3.97e-25	7.23e-23	NO	YES	YES	YES	YES
XLOC_050006	Ew_NG23	unannotated gene	19	XLOC_050006	+	-0.974794	-2.17717	-2.57669	-1.75426	-1.84324	0.0422414	2.26e-07	9.33e-07	4.84e-05	7.41e-10	NO	YES	YES	YES	YES
XLOC_050088	Ew_NG132	unannotated gene	19	XLOC_050088	+	-2.22801	3.09223	-3.93866	-2.93968	-1.10305	NA	NA	0.103756	8.07e-13	0.645861	NA	NA	NO	YES	NO
XLOC_052046	Ew_NG22	unannotated gene	19	XLOC_052046	-	-0.760565	-3.11084	-2.03263	-0.624451	-3.85681	0.230688	1.61e-07	6.79e-11	0.207831	9.72e-64	NO	YES	YES	NO	YES
XLOC_053066	Ew_NG2	unannotated gene	2	XLOC_053066	+	-1.69437	-2.32953	2.54633	-2.69653	-3.06803	9.5e-34	1.41e-09	0.0124561	1.71e-11	5.58e-13	YES	YES	YES	YES	YES
XLOC_055640	Ew_NG133	unannotated gene	2	XLOC_055640	+	0.871256	-0.748358	0.995477	-2.48001	0.0453675	0.0999726	0.77465	0.628767	0.0293277	0.983534	NO	NO	NO	YES	NO
XLOC_055775	Ew_NG134	unannotated gene	2	XLOC_055775	+	-3.51814	-3.40621	-4.53451	-1.74472	-2.4674	NA	0.0019229	0.153964	NA	0.175654	NA	YES	NO	NA	NO
XLOC_059688	Ew_NG26	unannotated gene	2	XLOC_059688	-	-3.53833	-6.36196	-3.59495	-1.87756	-3.30691	0.078446	6.17e-06	0.00289631	NA	4.68e-07	NO	YES	YES	NA	YES
XLOC_061797	Ew_NG24	unannotated gene	20	XLOC_061797	+	-5.43535	-4.44937	-3.28248	-2.39877	-2.32812	0.000405	0.0613677	5.18e-28	NA	4.51e-47	YES	NO	YES	NA	YES
XLOC_065835	Ew_NG135	unannotated gene	21	XLOC_065835	-	0.0308949	0.0436444	-1.37799	-1.66159	-2.18335	0.944134	0.959258	0.000384	4.41e-07	8.83e-20	NO	NO	YES	YES	YES
XLOC_066452	Ew_NG136	unannotated gene	22	XLOC_066452	+	-2.30376	-4.33161	-4.48153	0.50818	-6.01291	0.0711476	4.37e-12	3.64e-12	0.850388	4.02e-47	NO	YES	YES	NO	YES
XLOC_075126	Ew_NG5	unannotated gene	4	XLOC_075126	+	-0.725658	-3.09218	-8.07212	3.03712	-3.55567	0.691236	NA	1.11e-17	3.24e-72	2.45e-72	NO	NA	YES	YES	YES
XLOC_075746	Ew_NG137	unannotated gene	4	XLOC_075746	+	NA	-3.06601	-4.30933	-3.52094	1.77234	NA	7.27e-09	1.23e-11	0.0089181	NA	NA	YES	YES	YES	NA
XLOC_076785	Ew_NG10	unannotated gene	4	XLOC_076785	+	-3.95912	-7.33208	-4.31347	-0.405753	-4.25127	3.18e-40	6.11e-06	0.157204	NA	0.134966	YES	YES	NO	NO	NO
XLOC_078644	Ew_NG138	unannotated gene	4	XLOC_078644	-	-0.568552	-2.71171	-3.42488	-1.05725	1.35287	NA	0.188336	0.00222991	0.691595	NA	NO	NO	YES	NO	NA
XLOC_079102	Ew_NG139	unannotated gene	4	XLOC_079102	-	-0.545551	-0.65756	-2.65448	-0.544375	-1.19621	0.619112	0.632161	0.00359983	0.801665	0.00139278	NO	NO	YES	NO	YES
XLOC_079408	Ew_NG140	unannotated gene	4	XLOC_079408	-	1.54734	0.677702	-0.47227	-1.64839	-6.2414	NA	NA	0.857064	0.479019	0.00146544	NA	NO	NO	NO	YES
XLOC_080054	Ew_NG141	unannotated gene	4	XLOC_080054	-	-2.58928	-1.22745	0.746642	-1.04602	-1.62762	0.0028179	0.59651	0.662149	0.435216	0.308552	YES	NO	NO	NO	NO
XLOC_083549	Ew_NG142	unannotated gene	5	XLOC_083549	-	1.19513	1.07891	-4.9222	0.655685	1.4648	NA	0.716866	5.01e-10	0.75138	0.501153	NA	NO	YES	NO	NO
XLOC_085662	Ew_NG143	unannotated gene	5	XLOC_085662	-	-0.850684	1.02423	-3.58171	-2.29946	-3.69611	NA	NA	2.19e-11	0.0088233	2.59e-38	NO	NA	YES	YES	YES
XLOC_088435	Ew_NG144	unannotated gene	6	XLOC_088435	+	-3.41114	0.333754	-1.06235	-1.77349	-2.79191	0.020167	0.928999	0.000117	1.49e-10	0.240078	YES	NO	YES	YES	NO
XLOC_094354	Ew_NG145	unannotated gene	7	XLOC_094354	+	-2.10849	-1.40829	-5.05335	-3.67634	-5.31118	0.0528803	0.388969	0.0358132	1.57e-47	3.83e-08	NO	NO	YES	YES	YES
XLOC_096097	Ew_NG146	unannotated gene	7	XLOC_096097	-	-1.99345	3.31421	-1.85649	-0.679892	-0.132018	0.297853	NA	7.08e-08	0.00328138	0.935353	NO	NA	YES	NO	NO
XLOC_096291	Ew_NG147	unannotated gene	7	XLOC_096291	-	-2.3064	-2.28277	-2.78159	-0.698526	-1.34688	NA	NA	2.27e-15	0.00427473	NA	NA	NA	YES	NO	NA
XLOC_097283	Ew_NG148	unannotated gene	7	XLOC_097283	-	-1.83055	-2.37833	-2.19727	-3.31383	-5.5412	0.0491119	0.00819546	NA	0.0175489	0.0014285	YES	YES	NA	YES	YES
XLOC_097298	Ew_NG149	unannotated gene	7	XLOC_097298	-	-0.853451	-2.0699	-3.18651	-1.16712	-2.38816	0.107334	0.0140117	1.01e-09	0.00588947	3.81e-07	NO	YES	YES	YES	YES
XLOC_098393	Ew_NG37	unannotated gene	8	XLOC_098393	+	-3.64788	-3.04061	-2.82632	-1.87093	-3.08601	3.9e-31	4.63e-20	1.78e-21	2.72e-20	5.25e-18	YES	YES	YES	YES	YES
XLOC_098513	Ew_NG67	unannotated gene	8	XLOC_098513	+	0.578389	2.84774	-4.37094	-4.54617	0.819898	0.798854	4.89e-13	2.59e-22	8.77e-08	0.505652	NO	YES	YES	YES	NO
XLOC_098672	Ew_NG150	unannotated gene	8	XLOC_098672	+	-1.52415	-1.99151	-1.11191	-2.93327	-2.01354	0.10365	0.233059	0.57813	0.00628978	0.192421	NO	NO	NO	YES	NO
XLOC_100688	Ew_NG151	unannotated gene	8	XLOC_100688	-	-0.378603	-0.888829	-3.33871	-2.56058	-1.33081	0.581153	0.252504	2.19e-18	0.00424285	0.265364	NO	NO	YES	YES	NO
XLOC_101091	Ew_NG8	unannotated gene	8	XLOC_101091	-	-2.30541	-0.473051	-4.55682	-1.99294	-1.41282	1.12e-37	0.262403	4.76e-47	7.66e-23	0.00788855	YES	NO	YES	YES	YES
XLOC_101727	Ew_NG153	unannotated gene	8	XLOC_101727	-	-3.48736	-0.412572	1.39314	-0.768725	0.927253	0.0128392	NA	NA	NA	NA	YES	NO	NA	NO	NO
XLOC_101797	Ew_NG59	unannotated gene	8	XLOC_101797	-	-1.67879	1.34415	-0.123157	-0.776539	-0.945018	6.95e-19	0.0852312	0.856402	0.000305	0.193532	YES	NO	NO	NO	NO
XLOC_103190	Ew_NG155	unannotated gene	9	XLOC_103190	+	0.115088	-0.187139	-1.10157	1.28815	-2.05962	0.859725	0.835114	0.0927678	0.000169	0.0472312	NO	NO	NO	YES	YES
XLOC_104759	Ew_NG156	unannotated gene	9	XLOC_104759	+	-0.144384	-0.639076	0.458727	-3.19843	0.935795	0.736817	0.230532	0.258213	0.00892415	0.00647284	NO	NO	NO	YES	NO
XLOC_107598	Ew_NG157	unannotated gene	9	XLOC_107598	-	-1.59091	-2.35657	-3.59412	2.1542	-0.165685	5.04e-05	2.6e-15	1.1e-51	1.88e-56	0.462581	YES	YES	YES	YES	NO
XLOC_107613	Ew_NG158	unannotated gene	9	XLOC_107613	-	0.959919	3.10186	-2.38364	-0.126665	0.0377378	NA	0.0210497	0.0494695	NA	0.958611	NO	YES	YES	NO	NO
XLOC_112443	Ew_NG159	unannotated gene	X	XLOC_112443	-	0.188665	2.95207	-0.670443	1.05425	1.89556	0.870638	1.18e-05	0.462765	0.530864	0.00114428	NO	YES	NO	NO	YES
