## Supplementary Table 4 for "Oncogenic fusions induce an extensive cancer-restricted cryptic proteome in Ewing sarcoma"

### Sheet: Feuil1
Supplementary table S4. Cohort description of the EwS samples analyzed by Ribo-seq
Sample_number	sex	origin_of_tissue	FusionStatus	Ribo-seq	RNA-seq	Global Proteomics	Accession_id_Riboseq	Accession_id_RNAseq
333	Unknown	NA	CIC::DUX4	Yes	Yes	Yes
334	Unknown	NA	EWSR1::FLI1	Yes	Yes	Yes
335	male	relapse	EWSR1::FLI1	Yes	Yes	Yes
336	male	relapse	EWSR1::FLI1	Yes	Yes	Yes
337	male	relapse	EWSR1::FLI1	Yes	No	Yes
338	female	relapse	EWSR1::FLI1	Yes	Yes	Yes
339	Unknown	NA	EWSR1::FLI1	Yes	Yes	Yes
340	male	relapse	EWSR1::FLI1	Yes	No	Yes
341	female	relapse	EWSR1::FLI1	Yes	Yes	Yes
342	female	relapse	EWSR1::FLI1	Yes	Yes	Yes
343	male	primary	EWSR1::FLI1	Yes	Yes	Yes
345	male	NA	EWSR1::FLI1	No	Yes	No
346	male	primary	EWSR1::FLI1	Yes	No	Yes
347	female	primary	EWSR1::FLI1	Yes	No	Yes
348	female	primary	EWSR1::FLI1	Yes	Yes	Yes
349	female	primary	EWSR1::FLI1	Yes	Yes	Yes
350	male	primary	EWSR1::FLI1	Yes	Yes	Yes
351	male	relapse	EWSR1::FLI1	Yes	Yes	Yes
352	male	primary	EWSR1::FLI1	Yes	Yes	Yes
353	male	primary	EWSR1::FLI1	Yes	Yes	Yes
354	female	metastasis	EWSR1::FLI1	Yes	Yes	Yes
355	female	primary	Unknown	Yes	No	Yes
356	female	primary	EWSR1::FLI1	Yes	No	Yes
357	female	metastasis	EWSR1::FLI1	Yes	Yes	Yes
358	female	primary	EWSR1::FLI1	Yes	No	Yes
359	female	primary	EWSR1::FLI1	Yes	Yes	Yes
360	male	NA	Unknown	Yes	No	Yes
361	female	NA	EWSR1::FLI1	No	Yes	No
362	male	primary	EWSR1::FLI1	Yes	No	Yes
363	male	primary	Unknown	Yes	No	Yes
364	female	primary	EWSR1::ERG	Yes	Yes	Yes
365	female	primary	Unknown	Yes	Yes	Yes
366	female	primary	EWSR1::FLI1	Yes	No	Yes
367	male	primary	EWSR1::FLI1	Yes	Yes	Yes
368	female	NA	Unknown	Yes	No	Yes
369	male	primary	EWSR1::FLI1	Yes	No	Yes
370	female	NA	Unknown	Yes	No	Yes
371	female	primary	EWSR1::FLI1	Yes	Yes	Yes
373	male	primary	EWSR1::FLI1	Yes	Yes	Yes
374	female	primary	EWSR1::FLI1	Yes	Yes	Yes
375	female	primary	EWSR1::FLI1	Yes	Yes	Yes
376	male	primary	EWSR1::FLI1	Yes	Yes	Yes
377	female	primary	EWSR1::FLI1	Yes	Yes	Yes
378	male	NA	EWSR1::FLI1	Yes	Yes	Yes
379	male	NA	EWSR1::ERG	Yes	Yes	Yes
380	Unknown	NA	EWSR1::FLI1	No	Yes	No
381	Unknown	NA	EWSR1::FLI1	No	Yes	No
382	Unknown	NA	EWSR1::FLI1	No	Yes	No
383	male	NA	EWSR1::FLI1	No	Yes	No
384	Unknown	NA	EWSR1::FLI1	No	Yes	No
385	male	NA	EWSR1::FLI1	No	Yes	No
387	male	NA	EWSR1::FLI1	Yes	Yes	Yes
388	male	relapse	EWSR1::FLI1	Yes	No	Yes
389	male	NA	Unknown	Yes	No	Yes
391	male	NA	EWSR1::FLI1	Yes	No	Yes
