## Supplementary Table 10 for "Oncogenic fusions induce an extensive cancer-restricted cryptic proteome in Ewing sarcoma"

### Sheet: Feuil1
Supplementary table S10. Overview of neogene and neoisoform translons selected for overexpression experiments.
orf_id	(neo)gene name	short_name	DNA_seq
ENSG00000251460_XLOC_075126__TCONS_00632959__ncRNA__0__ATG	Ew_NG5	Ew_NG5 translon 1	ATGCCAGGGAGTATTATTCAGCCACAGACAGGAATGAAAGCACTGATCCTGCTACAACATGGATGA
TCONS_00108764_183_341	Ew_NG48	Ew_NG48 translon 1	ATGTTGCCCAGGCTGGTCTCAAACTTCCGGACTCAAGCGATCCACCTGCCTCAGCCTCCCAGAGTGCCAGATTGGTATCACGGGCGTGAGCCACTGTGCCAGACCGCTGTAAATAGAATCCAGCATTTGTATTGTCACCAGAGAGCACAGCTGTATTGGTGA
TCONS_00112834_185_397	Ew_NG48	Ew_NG48 translon 2	ATGTTGCCCAGGCTGGTCTCAAACTTCCGGACTCAAGCGATCCACCTGCCTCAGCCTCCCAGAGTGCCAGATTGGTATCACGGGCGTGAGCCACTGTGCCAGACCGAAAAATGCCAAGTCTATGACAGTAAGGTGAGATCAGGAAGAAGGACACACCACAAGGAGGTGGAGTTGGAGATGACAGCCAGGGACAAGTGGGAGGCCAAGAGCAGGTGA
Ew_NG5.17_196_429	Ew_NG5	Ew_NG5 translon 2	ATGCCAGACGCAAAGCCACGGGGTAGAGGATTCCTTCACTATGGAAAATCCGGAGCAGGCAAATCCATGGAGACAGAAAGCAGAGGAGGAGGTCGAGGCTCAGAGAGGCGAGGGGGGCCTACCCAAGGCCATGTCATTGAGAGAATGAGGAGCCAGGATCCAAAGAAGGCAGGCTGGATGCTACCTCCTGGGAAGACTCCATGGGCCATGGGGACAATCGGGGACATTTGTGGCTGA
TCONS_00804015_812_958	Ew_NG8	Ew_NG8 translon 1	ATGTTAACATGTGAAAGCATGATTGCATCTCGCTGTGTTGCTTGGGCTGAACTCAACCAAACTCCTGGGCTCAAGCGATCCTCACTCCTCAGTCTCCTGAGTAGCTGGGACTACAGACATACACCACCACCCTGGAGAGTTATTCTTTGA
XLOC_107598__TCONS_00847216__ncRNA__0__ATG	Ew_NG157	Ew_NG157 translon 1	ATGGAAGCAAAGATAGGACCCCAGCTCTTCTGCCTGAAAGCCTTGGAAGAGGAACGGCGGACTTGGAGCCACGTGGGAGGCTGTTCTCACGTCCTCCCGCTCGCTCTTCACAGACATTCCTAA
XLOC_036825__TCONS_00301646__ncRNA__0__ATG	Ew_NG16	Ew_NG16 translon 1	ATGAGGACCATAGCAGATGACTTGGGCTCAAGCCCTCAACGAAAGCCACTTCCCTTCCCTCTACTCTGCAGATCTAATTGGCCCTTTCCTTCTCCCACAGCCCCTGCAGCTGTGAAAGGTGTCTGCCTTTAA
Ew_NG3.4_97_360	Ew_NG3	Ew_NG3 translon 1	ATGGGAAAGGGAAACGAAGACCCCTATCTCCACTGCTCCTCCATCCAATGTTCCACTGACCAGCCCCCTTTCCAACAGATCTCCTTTACAGGAAAGGGCTCAGATGAGAAGAAACCGTTCAAAGGAAAAGGCAAGACCGCCTCTTCCCATTCCAGTGAGAAGCACATACAAAGGCAAGTAGGATTAGAGCCAAATCCAAAAATCCAAAAGAGGAGGAGAAGTCCCAGGAGACCAAGCCCAAAGCCAGAAACAGCACTGCTAGATTAG
TCONS_00808337_14985_15092	Ew_NG8	Ew_NG8 translon 2	ATGGATAATGCTGCTATGAACATTCTTGTGTATGTTTTTGTGTGGACATATGATTATAATTCTGTTGGGTCTGTACCTAGGAGTAAAATCCTGGATTATATGGAAAATCTATGCTTCACCCTTTAA
MSC-EF1_00035195_394_555	KASH5	KASH5 translon 2	ATGCTCTCCCACCTCCCCACCAGAGTCACTCGACATCCACTGATCCCAGCTCCTGTCCTGGGCCTGCTGCTGCTGCTGCTGCTCTCTGTCCTGCTGCTTGGCCCGTCCCCACCTCCCACCTGGCCCCACCTCCAGCTCTGCTACCTCCAGCCCCCTCCAGTGTGA
TCONS_00404601_860_2452	CYP4F22	CYP4F22 in-frame translon 1	ATGCTGCCCATCACAGACCGCCTGCTGCACCTCCTGGGGCTGGAGAAGACGGCGTTCCGCATATACGCGGTGTCCACCCTTCTCCTCTTCCTGCTCTTCTTCCTGTTCCGCCTGCTGCTGCGGTTCCTGAGGCTCTGCAGGAGCTTCTACATCACCTGCCGCCGGCTGCGCTGCTTCCCCCAGCCTCCCCGGCGCAACTGGCTGCTGGGCCACCTGGGCATGTACCTTCCAAATGAGGCGGGCCTTCAAGATGAGAAGAAGGTACTGGACAACATGCACCATGTACTCTTGGTATGGATGGGACCTGTCCTGCCGCTGTTGGTTCTGGTGCACCCTGATTACATCAAACCCCTTTTGGGAGCCTCAGCTGCCATCGCCCCCAAGGATGACCTCTTCTAT…
CCDC171_orf1	CCDC171	CCDC171 in-frame translon 1	ATGGATGTCTACCAGCTTGCAAGCACTAGAATCATGACATTAGAGAAGGAAATGACATCTCATCGAAGTCACATTGCAGCCTTGAAATCAGAACTTCACACAGCTTGTTTACGTGAAAATGCAAGTTTACAATCAATAGGATCACGAGACCATTCAAATCTCTCCATTCCTTCAAGAGCTCCTCTTCCTGCTGACACAACTGGTATTGGGGATTTCTTACCATTGAAAGCTGAACTTGATACTACTTACACTTTCTTAAAGGAGACATTTATAAATACTGTGCCCCATGCTCTGACATCATCTCACTCCTCTCCAGTGACTATGTCTGCTAATGCCAACAGACCAACTCAGATTGGATTATGA
ENST00000334268_2154_2402	TRDN	TRDN out-of-frame translon 1	ATGTTGAAGATGTACCAGCTTCAAAGAAAGCTAAAGAAGGAACTGAAGATGTGTCTCCCACAAAGCAGAAAAGTCCCATCAGTTTCTTCCAGTGTGTCTACTTGGATGGGTACAATGGCTATGGATTTCAGTTTCCTTTCACTCCTGCAGACCGCCCTGGAGAGAGCTCTGGTCAAGCAAATTCTCCAGGACAGAAGCAACAAGGACAGTAAACACACATGTATGACCCTTACAAGTGCTTTAAGATTTTAA
ENSG00000079308__TCONS_00485260__ncRNA__14__ATG	TNS1	TNS1 out-of-frame translon 1	ATGGGTGCCCCTCCAGCTCTCCGCACTCTCTGCCTGCCTCTCTCTGCCTTTGTCTACCTGTCTCTGTGTCTCTCCCCATCTCTCTCTAGAGTCCAGGACCTCCGCCTCCCCTCTTTTTCCTTCCCTCTCCCTAGTTCTAGGGTCCTAATAGGATGA
TCONS_00433586_5495_5734	TRPM4	TRPM4 dORF	ATGTCCATCTGGGCCACTGTCAGGACCACCTTTGGGAGTGTCATCCTTACAAACCACAGCATGCCCGGCTCCTCCCAGAACCAGTCCCAGCCTGGGAGGATCAAGGCCTGGATCCCGGGCCGTTATCCATCTGGAGGCTGCAGGGTCCTTGGGGTAACAGGGACCACAGACCCCTCACCACTCACAGATTCCTCACACTGGGGAAATAAAGCCATTTCAGAGGAATCGTGTCCGGAGGCTTGA
Ew_NG49.1_1033_1521	Ew_NG49	Ew_NG49 translon 2	ATGACAAGCAGGTTACCTGCCACGGCCATAAGGATGAAGGCTGCCAGGAAGACGCCCACGCCCACGCCCTGCGCGCTCACCACCAGTCCCCCGACGGCCGCCGTGCCATTCACGTCGCCGCCCGCGCCCGCGCTCCCCGGCTCCCCCGCGGAGCTCCGGTTGTCCTCGCCGCTGCCTGCGCCCACCACGCCGCCGCCGCCGCCCGCGCCCCCCGGCACGCCGCCCACCGCCGGGCCCTCCGAGGGGGCCGCGCCGCCCGCGCTGCCCCCGCCGCCGCCCGCGCTGGAGCCCCCTGCGCTGCTGTCCGGGCGGGGTCCCTCGAAACTGACGCTCAGGAGATCGCGGAAAGTCATCTCAACGCGCGGCCGTCGGTGGCCGGGCCGGGGCACAGAACGAGCG…
TCONS_00842344_338_622	Ew_NG157	Ew_NG157 translon 2	ATGGGAAATTCTTGGCCTCTTGGAGCTAAGACCTTGAGGCAGCTTGGGAGGTCAGCACCATGGACAGATCCCACTGAGGCGCGGGCTCTCGGACTTCTGGCCTCTGGGCGTTGCTGCTGCTTTTGCCTTTCCAGGGCCCTGCCAGCACCTGAGGAAGCATGGTCAGAGCACTGCGTAGGCGGGAGAATCATCCCATGCTCACACCTTACTGACCACCAGGCTGCAAACCAGAGGCCCGCAGTGGAGGAGAAAATGCTGAGCTTGCCAGGCAGTGCTAATGAAACTTGA
MSC-EF1_00044828_192_254	NKX2-2	NKX2-2 out-of-frame translon 1	ATGGCCCATTTTTTCCTCGCCACCAGCCGCCACCGCGCGCCGAGCGGCCGCCGGAGCCCGAGCTGA
