## Supplementary Table 11 for "Oncogenic fusions induce an extensive cancer-restricted cryptic proteome in Ewing sarcoma"

### Sheet: Feuil1
Supplementary table S11. Complete list of all siRNA sequences included in siPOOLS.
siPOOL	siRNA number	Sense seq	Antisense seq
Ew_NG5	1	GGAACAATCCACCCATGGT	ACCATGGGTGGATTGTTCC
Ew_NG5	2	GAAAATCCGGAGCAGGCAA	TTGCCTGCTCCGGATTTTC
Ew_NG5	3	GAAAACGTGTGCAGTGAAA	TTTCACTGCACACGTTTTC
Ew_NG5	4	GGACGGAGCAAATGTGCCT	AGGCACATTTGCTCCGTCC
Ew_NG5	5	GCTCCCTGTCAACAGCCCT	AGGGCTGTTGACAGGGAGC
Ew_NG5	6	GGGAAGACTCCATGGGCCA	TGGCCCATGGAGTCTTCCC
Ew_NG5	7	GCCTCAGAGCACGGAATTA	TAATTCCGTGCTCTGAGGC
Ew_NG5	8	GGAAGCCTTCCACGCTGTA	TACAGCGTGGAAGGCTTCC
Ew_NG5	9	GGAGGTCGAGGCTCAGAGA	TCTCTGAGCCTCGACCTCC
Ew_NG5	10	GACGCTCCATGTTCTGGAA	TTCCAGAACATGGAGCGTC
Ew_NG5	11	GAAAGATGCCAGACGCAAA	TTTGCGTCTGGCATCTTTC
Ew_NG5	12	GCTGTACACGCCACGGCCT	AGGCCGTGGCGTGTACAGC
Ew_NG5	13	GAAATAGTGGCGTATCTAT	ATAGATACGCCACTATTTC
Ew_NG5	14	GCCACAGACAGGAATGAAA	TTTCATTCCTGTCTGTGGC
Ew_NG5	15	GAGAATGAGGAGCCAGGAT	ATCCTGGCTCCTCATTCTC
Ew_NG5	16	GGCCACTCATAAAGTATGA	TCATACTTTATGAGTGGCC
Ew_NG5	17	GGCGTATCTATGCCAGGGA	TCCCTGGCATAGATACGCC
Ew_NG5	18	GTCGCAGAGCTCCTAGTGA	TCACTAGGAGCTCTGCGAC
Ew_NG5	19	GCCTGGCCCATGGCACAGA	TCTGTGCCATGGGCCAGGC
Ew_NG5	20	GCCGGCACCCTCACTCACA	TGTGAGTGAGGGTGCCGGC
Ew_NG5	21	GGCAGGCTGGATGCTACCT	AGGTAGCATCCAGCCTGCC
Ew_NG5	22	GTCAACAGCCAAACCCTTA	TAAGGGTTTGGCTGTTGAC
Ew_NG5	23	GTGCCAGCTCTGCACCCTT	AAGGGTGCAGAGCTGGCAC
Ew_NG5	24	GAGTTAGAGCCAAGTCTGA	TCAGACTTGGCTCTAACTC
Ew_NG5	25	GGCCATGTCATTGAGAGAA	TTCTCTCAATGACATGGCC
Ew_NG5	26	GGAATTAACTGCATCCTCA	TGAGGATGCAGTTAATTCC
Ew_NG5	27	GGATTCCTTCACTATGGAA	TTCCATAGTGAAGGAATCC
Ew_NG5	28	GGGCAGAGACGGAAGCCTT	AAGGCTTCCGTCTCTGCCC
Ew_NG5	29	GGATGCTACCTCCTGGGAA	TTCCCAGGAGGTAGCATCC
Ew_NG5	30	GTCAAGTGGACGGAGCAAA	TTTGCTCCGTCCACTTGAC
Ew_NG3	1	GCTGTCTTATCCCTCTGCT	AGCAGAGGGATAAGACAGC
Ew_NG3	2	GGTCAAGGCTGGCGTATCA	TGATACGCCAGCCTTGACC
Ew_NG3	3	GCACTGGTCTTGAACAAAA	TTTTGTTCAAGACCAGTGC
Ew_NG3	4	GTGAAAGGTGCGCTGTCTT	AAGACAGCGCACCTTTCAC
Ew_NG3	5	GTGTTTCAGACTTATTCTA	TAGAATAAGTCTGAAACAC
Ew_NG3	6	GCTTGGTCTCCTGGGACTT	AAGTCCCAGGAGACCAAGC
Ew_NG3	7	GACCCTTCTCTACTATCTT	AAGATAGTAGAGAAGGGTC
Ew_NG3	8	GCAATGTGAGCTGCTCTCA	TGAGAGCAGCTCACATTGC
Ew_NG3	9	GGGTAACATTTCTTTTCTA	TAGAAAAGAAATGTTACCC
Ew_NG3	10	GGTATGTGCATTTGTTTAA	TTAAACAAATGCACATACC
Ew_NG3	11	GGATTTGGCTCTAATCCTA	TAGGATTAGAGCCAAATCC
Ew_NG3	12	GACGTAAGGGTGTTTCAGA	TCTGAAACACCCTTACGTC
Ew_NG3	13	GGTCAGTGGAACATTGGAT	ATCCAATGTTCCACTGACC
Ew_NG3	14	GGGTGAGCTTCTCTATTCA	TGAATAGAGAAGCTCACCC
Ew_NG3	15	GAGGTCAGGGTTAGGATGA	TCATCCTAACCCTGACCTC
Ew_NG3	16	GACCAGACAGTGTGGCTGA	TCAGCCACACTGTCTGGTC
Ew_NG3	17	GAAGAGGCGGTCTTGCCTT	AAGGCAAGACCGCCTCTTC
Ew_NG3	18	GGGTGGCAATGGCATAGAA	TTCTATGCCATTGCCACCC
Ew_NG3	19	GACATGCTCAGTTACATCA	TGATGTAACTGAGCATGTC
Ew_NG3	20	GCGTATCACTTGAGTTCGA	TCGAACTCAAGTGATACGC
Ew_NG3	21	GATTTCCCGACTACGACAA	TTGTCGTAGTCGGGAAATC
Ew_NG3	22	GCAGTGCTGTTTCTGGCTT	AAGCCAGAAACAGCACTGC
Ew_NG3	23	GCCTACAACCTATTCTGAA	TTCAGAATAGGTTGTAGGC
Ew_NG3	24	GGCTAGGTCTTGATAAGTA	TACTTATCAAGACCTAGCC
Ew_NG3	25	GCTCCAACAGAGGTCACCA	TGGTGACCTCTGTTGGAGC
Ew_NG3	26	GCATCGGCCTTTTACAAAA	TTTTGTAAAAGGCCGATGC
Ew_NG3	27	GCTACTTAAATTGTAGAGA	TCTCTACAATTTAAGTAGC
Ew_NG3	28	CCCTTTCCTGTAAAGGAGA	TCTCCTTTACAGGAAAGGG
Ew_NG3	29	GCCTTTTCCTTTGAACGGT	ACCGTTCAAAGGAAAAGGC
Ew_NG3	30	GCAGGTGAATAAATGAGTA	TACTCATTTATTCACCTGC
Ew_NG48	1	GAGGATTTTACACCTTGTA	TACAAGGTGTAAAATCCTC
Ew_NG48	2	GGTCATGTCTGGAGACATA	TATGTCTCCAGACATGACC
Ew_NG48	3	GCACCTCCCTTTAAACAGA	TCTGTTTAAAGGGAGGTGC
Ew_NG48	4	GCGTCCGGATCTCCTAAAA	TTTTAGGAGATCCGGACGC
Ew_NG48	5	GGATTGCAGAACAAATCGA	TCGATTTGTTCTGCAATCC
Ew_NG48	6	GGGATTCTGAACACTCTCA	TGAGAGTGTTCAGAATCCC
Ew_NG48	7	GGCTAGGCCGACCTGGGAA	TTCCCAGGTCGGCCTAGCC
Ew_NG48	8	GGGTTAAACTGACACGAAA	TTTCGTGTCAGTTTAACCC
Ew_NG48	9	GAGCGTGGGTGGAGGGAGA	TCTCCCTCCACCCACGCTC
Ew_NG48	10	GGTTTGTAATCACTGGAGA	TCTCCAGTGATTACAAACC
Ew_NG48	11	GAACTTGAAACAGGGTTAA	TTAACCCTGTTTCAAGTTC
Ew_NG48	12	GAGATGCGTTCCAGGAAGA	TCTTCCTGGAACGCATCTC
Ew_NG48	13	GCACATGGGTGGACCCAGA	TCTGGGTCCACCCATGTGC
Ew_NG48	14	GAGCAAAACTTACCATCAA	TTGATGGTAAGTTTTGCTC
Ew_NG48	15	GATTTGCTGCTGCATGAAA	TTTCATGCAGCAGCAAATC
Ew_NG48	16	GCCAAGTGGAAGGTTCTCA	TGAGAACCTTCCACTTGGC
Ew_NG48	17	GCCATTTCCCAGGAGGCTA	TAGCCTCCTGGGAAATGGC
Ew_NG48	18	GAGAAGACTCCATGTGAGA	TCTCACATGGAGTCTTCTC
Ew_NG48	19	GCCGATTTACTGAGCGTGA	TCACGCTCAGTAAATCGGC
Ew_NG48	20	GGAGAGAGAATACGTAGCA	TGCTACGTATTCTCTCTCC
Ew_NG48	21	GCGTGAGACTAATACATAA	TTATGTATTAGTCTCACGC
Ew_NG48	22	GGAAGGTTCTCACTGCACA	TGTGCAGTGAGAACCTTCC
Ew_NG48	23	GGAGCTCATGAACTTGAAA	TTTCAAGTTCATGAGCTCC
Ew_NG48	24	GCACAGCTGTATTGGTGAA	TTCACCAATACAGCTGTGC
Ew_NG48	25	GACTCAGGCACACCCTAAA	TTTAGGGTGTGCCTGAGTC
Ew_NG48	26	GGGCCCTGAGGCAGGATAA	TTATCCTGCCTCAGGGCCC
Ew_NG48	27	GGATAATTCCACTATGGCA	TGCCATAGTGGAATTATCC
Ew_NG48	28	GGGTCAACCCTAATCTGCA	TGCAGATTAGGGTTGACCC
Ew_NG48	29	GATGATTGTTGGCTTTAAA	TTTAAAGCCAACAATCATC
Ew_NG48	30	GGGTTATACATGCATTAAA	TTTAATGCATGTATAACCC
Ew_NG16	1	GCAGATGACTTGGGCTCAA	TTGAGCCCAAGTCATCTGC
Ew_NG16	2	GGCTAAGTCCACATGATCA	TGATCATGTGGACTTAGCC
Ew_NG16	3	GACCTGAGCGTGGTTCTTA	TAAGAACCACGCTCAGGTC
Ew_NG16	4	GCCAAGCAACAGGTCCCAA	TTGGGACCTGTTGCTTGGC
Ew_NG16	5	GGCGCTCCCTCCATCCTCA	TGAGGATGGAGGGAGCGCC
Ew_NG16	6	GGCTTATCTCAAGCCTCAA	TTGAGGCTTGAGATAAGCC
Ew_NG16	7	GGACAGCTACTGCGCTGGA	TCCAGCGCAGTAGCTGTCC
Ew_NG16	8	GTGCCTTAAGAGACTCAGA	TCTGAGTCTCTTAAGGCAC
Ew_NG16	9	GGCCAGCCAGACACTCTTA	TAAGAGTGTCTGGCTGGCC
Ew_NG16	10	GACGATACTAATAACTTCA	TGAAGTTATTAGTATCGTC
Ew_NG16	11	GCTCCAGAACTCACGGCTA	TAGCCGTGAGTTCTGGAGC
Ew_NG16	12	GGTGCAAAGAAAGCCATTA	TAATGGCTTTCTTTGCACC
Ew_NG16	13	GTCTTAACCATCCATCAAA	TTTGATGGATGGTTAAGAC
Ew_NG16	14	GCTAATTTAGGTCCCTGCA	TGCAGGGACCTAAATTAGC
Ew_NG16	15	GCCCGGCTGTTTTGGGAAA	TTTCCCAAAACAGCCGGGC
Ew_NG16	16	GTTCTAGGCAATGTGAATA	TATTCACATTGCCTAGAAC
Ew_NG16	17	GGCTCTGCACTGGATAGGA	TCCTATCCAGTGCAGAGCC
Ew_NG16	18	GGGTCTGAGGCCAGCCAGA	TCTGGCTGGCCTCAGACCC
Ew_NG16	19	GCTCAAGCCCTCAACGAAA	TTTCGTTGAGGGCTTGAGC
Ew_NG16	20	GAGCTGAATGAACCCTAAA	TTTAGGGTTCATTCAGCTC
Ew_NG16	21	GCACTGAGCTGGGTACTAA	TTAGTACCCAGCTCAGTGC
Ew_NG16	22	GCCTGGCTCCAATCATATA	TATATGATTGGAGCCAGGC
Ew_NG16	23	GGCTGTGGGAATCAAATGA	TCATTTGATTCCCACAGCC
Ew_NG16	24	GACCATATTCATCTTGACA	TGTCAAGATGAATATGGTC
Ew_NG16	25	GCAGAAATGACGATACTAA	TTAGTATCGTCATTTCTGC
Ew_NG16	26	GCGTGGTTCTTACTAGCCA	TGGCTAGTAAGAACCACGC
Ew_NG16	27	GGGCCTCCTCATTGGAAAA	TTTTCCAATGAGGAGGCCC
Ew_NG16	28	GGCAGTAAATTTTAAAGGA	TCCTTTAAAATTTACTGCC
Ew_NG16	29	GCCATGTGACTTCAGAGGA	TCCTCTGAAGTCACATGGC
Ew_NG16	30	GCTGGGTACTAAGAACCAA	TTGGTTCTTAGTACCCAGC
Ew_NG2	1	GACCTAATGCCAGCAGGTA	TACCTGCTGGCATTAGGTC
Ew_NG2	2	GTGCAAATTGTTCCTTACA	TGTAAGGAACAATTTGCAC
Ew_NG2	3	GCTGTTGCTAGACTATTTA	TAAATAGTCTAGCAACAGC
Ew_NG2	4	GCTTCGCTCTAGAGAGTTT	AAACTCTCTAGAGCGAAGC
Ew_NG2	5	GGATATAGAACAGGAGGAA	TTCCTCCTGTTCTATATCC
Ew_NG2	6	GGAAGCATCTCCGAAGGCA	TGCCTTCGGAGATGCTTCC
Ew_NG2	7	GAGAAACCAACTTCACTTA	TAAGTGAAGTTGGTTTCTC
Ew_NG2	8	GAGGTGGTCAGGAAGATAA	TTATCTTCCTGACCACCTC
Ew_NG2	9	GTCATGAGAGTGGACATCT	AGATGTCCACTCTCATGAC
Ew_NG2	10	GAGTCATTTATTGCCTCAA	TTGAGGCAATAAATGACTC
Ew_NG2	11	GAACTAATGAGCACACTAA	TTAGTGTGCTCATTAGTTC
Ew_NG2	12	GGTCCTACCTAGTTCTTTT	AAAAGAACTAGGTAGGACC
Ew_NG2	13	CCACTGAATAGAATCTTCT	AGAAGATTCTATTCAGTGG
Ew_NG2	14	GTGAATAATAACCTGGATA	TATCCAGGTTATTATTCAC
Ew_NG2	15	GGTTTATGTACTGGACTGA	TCAGTCCAGTACATAAACC
Ew_NG2	16	GAGGATAATTCTCAAACAA	TTGTTTGAGAATTATCCTC
Ew_NG2	17	GTCCAACATTCCTGTTTGA	TCAAACAGGAATGTTGGAC
Ew_NG2	18	GCCAATTGGAGGGTCTTCA	TGAAGACCCTCCAATTGGC
Ew_NG2	19	GACTAGCACCAGCAGTAAA	TTTACTGCTGGTGCTAGTC
Ew_NG2	20	GCAGGCAAATGACTAGCTA	TAGCTAGTCATTTGCCTGC
Ew_NG2	21	GTGACTGAAGCAATATACA	TGTATATTGCTTCAGTCAC
Ew_NG2	22	GTCTAAGAAGTAGTGAAGA	TCTTCACTACTTCTTAGAC
Ew_NG2	23	GGCAGACAGGCAGTTTGGA	TCCAAACTGCCTGTCTGCC
Ew_NG2	24	GTCTTCAAGTGTCCCACTA	TAGTGGGACACTTGAAGAC
Ew_NG2	25	GTTCCTTACACCACACCAA	TTGGTGTGGTGTAAGGAAC
Ew_NG2	26	GGACTCATGAATAGGAGAA	TTCTCCTATTCATGAGTCC
Ew_NG2	27	GTTTGGACAGGACGTGCAA	TTGCACGTCCTGTCCAAAC
Ew_NG2	28	GAACTATGACTTTGAACAA	TTGTTCAAAGTCATAGTTC
Ew_NG2	29	CCATTCCATGATGGAGAAA	TTTCTCCATCATGGAATGG
Ew_NG2	30	GGGAGTGTTATGTGACCTA	TAGGTCACATAACACTCCC
Ew_NG157	1	GGACTTGGAGCTACCTGCA	TGCAGGTAGCTCCAAGTCC
Ew_NG157	2	GGGAGGCTGTGGAAATAGA	TCTATTTCCACAGCCTCCC
Ew_NG157	3	GTGCTAATGAAACTTGAGA	TCTCAAGTTTCATTAGCAC
Ew_NG157	4	GCCCAGGCTCCCTTCATCA	TGATGAAGGGAGCCTGGGC
Ew_NG157	5	GGAGGAGTGAAGTAGTAAA	TTTACTACTTCACTCCTCC
Ew_NG157	6	GCTTGGGAGGTCAGCACCA	TGGTGCTGACCTCCCAAGC
Ew_NG157	7	GCACTGCGTAGGCGGGAGA	TCTCCCGCCTACGCAGTGC
Ew_NG157	8	GCTGAGAGTGGGACGATGA	TCATCGTCCCACTCTCAGC
Ew_NG157	9	GCAGCTTGTGGAAGTCCAA	TTGGACTTCCACAAGCTGC
Ew_NG157	10	GCCTGGCTGCCAGTGTTCA	TGAACACTGGCAGCCAGGC
Ew_NG157	11	GAGAATCATCCCATGCTCA	TGAGCATGGGATGATTCTC
Ew_NG157	12	GCAGCAACAGTTTGATGCA	TGCATCAAACTGTTGCTGC
Ew_NG157	13	GCTTTGCAGTTCACGAAGA	TCTTCGTGAACTGCAAAGC
Ew_NG157	14	GGCCTCATCAACTCGGAGA	TCTCCGAGTTGATGAGGCC
Ew_NG157	15	GAATCTGCAACTTCAACAA	TTGTTGAAGTTGCAGATTC
Ew_NG157	16	GAGTCTCCCTCTTTGAAAA	TTTTCAAAGAGGGAGACTC
Ew_NG157	17	GGGAGGAGAGACTAACATA	TATGTTAGTCTCTCCTCCC
Ew_NG157	18	GCCTAATCTCCATCACAGA	TCTGTGATGGAGATTAGGC
Ew_NG157	19	GCTTGGATTACAGGCGAGA	TCTCGCCTGTAATCCAAGC
Ew_NG157	20	GCCAGGCAGTGCTAATGAA	TTCATTAGCACTGCCTGGC
Ew_NG157	21	GACCCAGTTCCAGTGATGA	TCATCACTGGAACTGGGTC
Ew_NG157	22	GACAGAAGGATACGAGATA	TATCTCGTATCCTTCTGTC
Ew_NG157	23	GGATGTCAGGCACGTGCCA	TGGCACGTGCCTGACATCC
Ew_NG157	24	GGACTGCCCATGGGACCCA	TGGGTCCCATGGGCAGTCC
Ew_NG157	25	GACTTATTGTTCTGTGGAA	TTCCACAGAACAATAAGTC
Ew_NG157	26	GCGGTGGATTCATCCAACA	TGTTGGATGAATCCACCGC
Ew_NG157	27	GAGTTTCAAGGAAGCCTAA	TTAGGCTTCCTTGAAACTC
Ew_NG157	28	GCCAGTGTTCAGATCTACA	TGTAGATCTGAACACTGGC
Ew_NG157	29	GCACCATGGACAGATCCCA	TGGGATCTGTCCATGGTGC
Ew_NG157	30	GCCATGCGATCTCAGCTCA	TGAGCTGAGATCGCATGGC
Ew_NG8	1	GATATGGAACTCTAGGATA	TATCCTAGAGTTCCATATC
Ew_NG8	2	GTAAATGTTAACATGTGAA	TTCACATGTTAACATTTAC
Ew_NG8	3	GAGTGCCAACTGTACCTCA	TGAGGTACAGTTGGCACTC
Ew_NG8	4	GTTACTGTCTGTCTCGTTA	TAACGAGACAGACAGTAAC
Ew_NG8	5	GCTCTTTATATACTGTAGA	TCTACAGTATATAAAGAGC
Ew_NG8	6	GTACCTCATTTTGCTTATT	AATAAGCAAAATGAGGTAC
Ew_NG8	7	GTAGATAATAGTCCCTTAT	ATAAGGGACTATTATCTAC
Ew_NG8	8	GTCACTGGGCTTTTGAAAA	TTTTCAAAAGCCCAGTGAC
Ew_NG8	9	GGTGTTCTCCCTCAATAAA	TTTATTGAGGGAGAACACC
Ew_NG8	10	GTCTCGTTAATGATAGCTA	TAGCTATCATTAACGAGAC
Ew_NG8	11	GGAACTAGCAGACTGTTTT	AAAACAGTCTGCTAGTTCC
Ew_NG8	12	GAGAGTTATTCTTTGAATA	TATTCAAAGAATAACTCTC
Ew_NG8	13	GGGTCTGTACCTAGGAGTA	TACTCCTAGGTACAGACCC
Ew_NG8	14	GGAGTAAAATCCTGGATTA	TAATCCAGGATTTTACTCC
Ew_NG8	15	GATGACTAACTATGTTGAA	TTCAACATAGTTAGTCATC
Ew_NG8	16	GAGTAAAATCCTGGATTAT	ATAATCCAGGATTTTACTC
Ew_NG8	17	CCTCAATAAATCCCTTGTA	TACAAGGGATTTATTGAGG
Ew_NG8	18	GAGAAGACAAGTGTCTGTT	AACAGACACTTGTCTTCTC
Ew_NG8	19	GACTAACTATGTTGAACAT	ATGTTCAACATAGTTAGTC
Ew_NG8	20	GTGCCAACTGTACCTCATT	AATGAGGTACAGTTGGCAC
Ew_NG8	21	GGAGAGTTATTCTTTGAAT	ATTCAAAGAATAACTCTCC
Ew_NG8	22	GGCTACTATGGATAATGCT	AGCATTATCCATAGTAGCC
Ew_NG8	23	GCATATCTCAAAGAAATAT	ATATTTCTTTGAGATATGC
Ew_NG8	24	GAGCTCTTTATATACTGTA	TACAGTATATAAAGAGCTC
Ew_NG8	25	GGGCTTTTGAAAACCAAGT	ACTTGGTTTTCAAAAGCCC
Ew_NG8	26	GGTTCCACCATTTTACATT	AATGTAAAATGGTGGAACC
Ew_NG8	27	CCTTTAAGGAACTAGCAGA	TCTGCTAGTTCCTTAAAGG
Ew_NG8	28	GGCTGAACTCAACCAAACT	AGTTTGGTTGAGTTCAGCC
Ew_NG8	29	GTCTGTCTCGTTAATGATA	TATCATTAACGAGACAGAC
Ew_NG8	30	GTTAATGATAGCTACTATA	TATAGTAGCTATCATTAAC
