## Supplementary Table 12 for "Oncogenic fusions induce an extensive cancer-restricted cryptic proteome in Ewing sarcoma"

### Sheet: Feuil1
Supplementary table S12. Primers, guides and probes sequences used for shRNA, CRISPRi and qPCR experiments.
Experiment	guide_sh_qPCR_primers_id	Sequence	coordinates hg38	PAM	Guide_coordinates_Strand
shRNA	sh17985	GAGAAGACTCCATGTGAGA	chr10:69925600-69925618
shRNA	sh17986	CTCCTTTGAAGAAGTGGTT	chr10:69926536-69926555
shRNA	sh17987	GATGATTGTTGGCTTTAAA	chr10:69926600-69926618
shRNA	shCTRL	CAACAAGATGAAGAGCACCAA
CRISPRi	sg enhancers 3 Ew_NG48	AGATGTTTTCACCGGTCCAA	chr10:69974184-69974203	AGG	+
CRISPRi	sg enhancers 6 Ew_NG48	GTGTCCAAGAGCCCTAGTAA	chr10:70041229-70041248	GGG	+
CRISPRi	sg promoter 1 Ew_NG48	TGATACCAATCTGGCACTCT	chr10:69935747-69935767	GGG	+
CRISPRi	sg promoter 2 Ew_NG48	GAGACTCTGGGTCAACCATG	chr10:69936500-69936520	AGG	+
CRISPRi	Alt-R® CRISPR-Cas9 Negative Control crRNA #1 ref #1072544
CRISPRi	Alt-R® CRISPR-Cas9 Negative Control crRNA #2, 2 nmol ref #1072545
qPCR_primers	Ew_NG48 FWD Set	GAC TCA GGC ACA CCC TAA ATG
qPCR_primers	Ew_NG48 REV Set	GGT CCT CAG AAG GTG ACT AGA A
qPCR_primers	RPLP0-F2	GAAACTCTGCATTCTCGCTTC
qPCR_primers	RPLP0-R2	GGTGTAATCCGTCTCCACAG
